# Single cell based high-throughput Ig and TCR repertoire sequencing analysis in rhesus macaques

**DOI:** 10.1101/2021.08.17.456682

**Authors:** Evan S. Walsh, Tammy S. Tollison, Hayden N. Brochu, Brian I. Shaw, Kayleigh R. Diveley, Hsuan Chou, Lynn Law, Allan D. Kirk, Michael Gale, Xinxia Peng

## Abstract

Recent advancements in microfluidics and high-throughput sequencing technologies have enabled recovery of paired heavy- and light-chains of immunoglobulins (Ig) and VDJ- and VJ-chains of T cell receptors (TCR) from thousands of single cells simultaneously in humans and mice. Despite rhesus macaques being one of the most well-studied model organisms for the human adaptive immune response, high-throughput single cell immune repertoire sequencing assays are not yet available due to the complexity of these polyclonal receptors. Here we employed custom primers that capture all known rhesus macaque Ig and TCR isotypes and chains that are fully compatible with a commercial solution for single cell immune repertoire profiling. Using these rhesus specific assays, we sequenced Ig and TCR repertoires in over 60,000 cells from cryopreserved rhesus PBMC, splenocytes, and FACS-sorted B and T cells. We were able to recover every Ig isotype and TCR chain, measure clonal expansion in proliferating T cells, and pair Ig and TCR repertoires with gene expression profiles of the same single cells. Our results establish the ability to perform high-throughput immune repertoire analysis in rhesus macaques at the single cell level.
