## Supplemental Table 1 for "Single cell based high-throughput Ig and TCR repertoire sequencing analysis in rhesus macaques"

### Sheet: Ig_primers
FWD	FWD Sequence	Final concentration*	REV	REV Sequence	Final concentration*	Source	Note
10x_FWD (outer)	AATGATACGGCGACCACCGAGATCTACACTCTTTCCCTACACGACGCTC	1 uM	IGHA (outer)	ACGTGGCATGTCACGGACTC	0.5 uM	custom	-
			IGHD (outer)	CTGGCTGCTTGTCGTGTAGCTG	0.5 uM	Sundling et al, 2012	-
			IGHE (outer)	TGTTGACCTCTTTGTCTGCGG	0.5 uM	custom	-
			IGHG (outer)	TTGTCCACCTTGGTGTTGCT	0.5 uM	human 10x	-
			IGHM (outer)	TACTTGCCCCCTCTCAGGACT	0.5 uM	custom	-
			IGK (outer)	GTCCTGCTCTGTGACACTCTC	0.5 uM	Sundling et al, 2012	-
			IGL (outer)	GTCTCCACTCCCGCGTTGAC	0.5 uM	custom	-
10x_FWD (inner)	AATGATACGGCGACCACCGAGATCT	1 uM	IGHA (inner)	TTGCTCCAGGTCACGTTGAGTG	0.5 uM	Sundling et al, 2012	-
			IGHD (inner)	CAGGTGACAGTCACGGACTTTG	0.5 uM	Sundling et al, 2012	-
			IGHE (inner)	CGTGAAGGTGGTGGCTGGTA	0.5 uM	custom	Primer redesigned from Brochu et al. 2020
			IGHG (inner)	AGCCCTGAGGACTGTAGGA	0.5 uM	custom	-
			IGHM (inner)	AGTCGGGAAGGAAGTCCTGTG	0.5 uM	custom	Primer redesigned from Brochu et al. 2020
			IGK (inner)	ATTCAGCAGGCACACAACAGAG	0.5 uM	Sundling et al, 2012	-
			IGL (inner)	AGACACACTAGTGTGGCCTTG	0.5 uM	Sundling et al, 2012	-
* Final concentrations based on human protocol	* Final concentrations based on human protocol

### Sheet: TCR_primers
FWD	FWD Sequence	Final concentration*	REV	REV Sequence	Final concentration*	Source	Note
10x_FWD (outer)	AATGATACGGCGACCACCGAGATCTACACTCTTTCCCTACACGACGCTC	2 uM	TCRA (outer)	CAGCACCGTTGCTCTTAAAGTCC	1 uM	custom	-
			TCRB (outer)	ACCTCTTTCCCGTTCACCCAC	1 uM	custom	-
			TCRD (outer)	TGCATATTGACCAAGCTTGACAGC	1 uM	custom	-
			TCRG (outer)	TTCTGGCACCGTTAACCAGC	1 uM	custom	-
10x_FWD (inner)	AATGATACGGCGACCACCGAGATCT	2 uM	TCRA (inner)	ATGCACGTCAGAATCCTTGCT	1 uM	custom	-
			TCRB (inner)	TCTGATGGCTCAAACACAGC	1 uM	human 10x	-
			TCRD (inner)	GGGAGAGACGACAATAGCAGGA	1 uM	custom	-
			TCRG (inner)	TGGAGGTTTGTTTCAGCAATGGA	1 uM	custom	-
* Final concentrations based on human protocol	* Final concentrations based on human protocol
** TRD, TRG not amplified in human protocol	** TRD, TRG not amplified in human protocol
